# From Correlation to Causation: Cell-Type-Specific Gene Regulatory Networks in Alzheimer’s Disease

**DOI:** 10.1101/2025.09.25.674923

**Authors:** Danni Liu, Zhongli Jiang, Hyunjin Kim, Anke M. Tukker, Ashish Dalvi, Junkai Xie, Yan Li, Chongli Yuan, Aaron B. Bowman, Dabao Zhang, Min Zhang

## Abstract

**INTRODUCTION:** Alzheimer’s disease (AD) involves complex regulatory disruptions across multiple brain cell types, yet a comprehensive understanding of the intracellular causal mechanisms remains unclear.

**METHODS:** We presented an integrative analysis framework using single-nucleus transcriptomic with matched subject-level genotype data from 272 human AD in the Religious Orders Study and the Rush Memory and Aging Project (ROSMAP) study, and constructed causality-based, cell-type-specific gene regulatory networks (GRNs).

**RESULTS:** Our method identifies regulatory genes from both transcription factors (TFs) and non-TFs, thereby capturing a complete and accurate causal regulatory map across different brain cell types. This work revealed both established and novel regulations, pathways, and cell-type-unique hub genes in AD. Beyond constructing transcriptome-wide GRNs, we quantitatively assessed hub genes and distinguished those with regulatory or responsive roles.

**DISCUSSION:** Our study provides a comprehensive mapping of cell-type-specific causal GRNs in AD, providing a powerful resource for dynamic pathway exploration, hypothesis generation, and functional interpretation.
