## Supplementary Table S3 for "From Correlation to Causation: Cell-Type-Specific Gene Regulatory Networks in Alzheimer’s Disease"

### Sheet: Table Legends
Table S3. Comparison of hub genes across cell types The lists of hub genes in all cell types were compared to find overlapping and cell-type unique hubs. There were no hubs shared across all cell types, and no hubs were found among the glial cells. Only neuron cells, excitatory and inhibitory neurons, exhibited a list of shared hubs. The cell-type unique hubs were defined to be genes that appeare…
Sheet	Description
common_neurons	Common hub genes identified in both excitatory and inhibitory neurons
common_multiplecelltypes	Common hub genes identified in more than one cell type
unique_top10	Top10 cell-type-unique hub genes with the highest degree
unique_top20TF	Top20 cell-type-unique TF hubs with the highest degree.
Columns	Description
TF	A binary variable indicating whether the gene is a TF or not
genename	Name of the gene
hub	A binary variable indicating whether the gene is categorized as a hub gene or not
outhub	A binary variable indicating whether the gene is categorized as a regulatory hub (outhub) or not
hub	A binary variable indicating whether the gene is categorized as a respondive hub (inhub) or not
degree	Total number of regualtions connected to the gene
indegree	Total number of regualtion with the gene as a target gene (inward by other genes)
outdegree	Total number of regualtion with the gene as a regulator (outward to other genes)
r2	Proportion of variance explained by all of its upstream regualtors
c2	Summed proportion of variance a gene explains in all of its downstream target genes
c2bar	Average proportion of variance a gene explains in each downstream target gene, calculated by c2 divided by outdegree
outincompare	A binary variable indicating whether outdegree is higher than indegree
outin_diff	Numeric difference between outdegree and indegree, positive means more outgoing regualtions and negative means more incoming regualtions.
outin_ratio	Proportion of difference between outdegree and indegree, calculated by outin_diff/degree.

### Sheet: common_neurons
celltype	TF	genename	hub	outhub	inhub	degree	indegree	outdegree	r2	c2	c2bar	outincompare	outin_diff	outin_ratio
excitatory	FALSE	RPS27A	TRUE	TRUE	FALSE	22	4	18	0.95222	9.97756	0.554309	greater	14	0.636364
excitatory	FALSE	HSP90AA1	TRUE	TRUE	FALSE	15	5	10	0.932975	5.71212	0.571212	greater	5	0.333333
excitatory	FALSE	MSMO1	TRUE	TRUE	FALSE	13	4	9	0.947905	5.38258	0.598064	greater	5	0.384615
excitatory	FALSE	UBR2	TRUE	TRUE	FALSE	13	4	9	0.94027	4.01002	0.445557	greater	5	0.384615
excitatory	FALSE	PAPOLA	TRUE	TRUE	FALSE	12	4	8	0.879903	3.91511	0.489389	greater	4	0.333333
excitatory	TRUE	JUNB	TRUE	FALSE	FALSE	12	6	6	0.846108	2.72838	0.454731	equal	0	0
excitatory	FALSE	CIRBP	TRUE	TRUE	FALSE	12	2	10	0.733512	5.19571	0.519571	greater	8	0.666667
excitatory	TRUE	ETV5	TRUE	TRUE	FALSE	10	2	8	0.858027	3.86913	0.483642	greater	6	0.6
excitatory	FALSE	SNX31	TRUE	TRUE	FALSE	10	4	6	0.724633	1.90607	0.317678	greater	2	0.2
excitatory	FALSE	SUGT1	TRUE	TRUE	FALSE	9	4	5	0.951956	2.07439	0.414877	greater	1	0.111111
excitatory	FALSE	HSPH1	TRUE	TRUE	FALSE	9	3	6	0.938763	2.96654	0.494424	greater	3	0.333333
excitatory	FALSE	NEGR1	TRUE	TRUE	FALSE	9	3	6	0.848045	2.65511	0.442518	greater	3	0.333333
excitatory	TRUE	NR4A1	TRUE	TRUE	FALSE	9	3	6	0.758561	2.60111	0.433518	greater	3	0.333333
excitatory	FALSE	C2	TRUE	TRUE	FALSE	9	3	6	0.718766	1.91382	0.31897	greater	3	0.333333
excitatory	FALSE	CLIP3	TRUE	TRUE	FALSE	8	1	7	0.517911	3.48239	0.497484	greater	6	0.75
excitatory	FALSE	DPH6	TRUE	TRUE	FALSE	8	2	6		2.04776	0.341293	greater	4	0.5
excitatory	FALSE	OR2L3	TRUE	TRUE	FALSE	7	3	4	0.938306	2.62533	0.656333	greater	1	0.142857
excitatory	FALSE	GNAS	TRUE	TRUE	FALSE	7	3	4	0.920801	1.66803	0.417008	greater	1	0.142857
excitatory	FALSE	OR2L2	TRUE	TRUE	FALSE	7	2	5	0.906845	2.57865	0.515731	greater	3	0.428571
excitatory	FALSE	ASTN2	TRUE	TRUE	FALSE	7	3	4	0.740761	1.91296	0.478241	greater	1	0.142857
excitatory	FALSE	FGF14	TRUE	TRUE	FALSE	7	2	5	0.451467	2.4168	0.483359	greater	3	0.428571
excitatory	FALSE	SEM1	TRUE	TRUE	FALSE	7	3	4	0.260948	1.13812	0.284529	greater	1	0.142857
excitatory	FALSE	SPRED2	TRUE	FALSE	FALSE	6	3	3	0.873068	1.78048	0.593492	equal	0	0
excitatory	FALSE	INA	TRUE	FALSE	FALSE	6	4	2	0.843823	0.805465	0.402732	less	-2	0.333333
excitatory	FALSE	FAM135B	TRUE	FALSE	FALSE	6	3	3	0.821931	1.57307	0.524355	equal	0	0
excitatory	FALSE	MTUS2	TRUE	TRUE	FALSE	6	2	4	0.817665	1.7429	0.435726	greater	2	0.333333
excitatory	FALSE	HOMER1	TRUE	TRUE	FALSE	6	2	4	0.725646	1.54361	0.385902	greater	2	0.333333
excitatory	FALSE	CADM2	TRUE	TRUE	FALSE	6	2	4	0.575218	1.62914	0.407285	greater	2	0.333333
excitatory	TRUE	ZIM2	TRUE	TRUE	FALSE	6	2	4	0.555174	1.3499	0.337475	greater	2	0.333333
excitatory	FALSE	HS6ST3	TRUE	TRUE	FALSE	6	2	4	0.50993	1.94631	0.486576	greater	2	0.333333
excitatory	FALSE	ZNF638	TRUE	TRUE	FALSE	6	1	5	0.441139	2.66946	0.533893	greater	4	0.666667
excitatory	FALSE	RPL27A	TRUE	FALSE	FALSE	6	3	3	0.396608	1.59037	0.530125	equal	0	0
excitatory	TRUE	TCF4	TRUE	FALSE	FALSE	5	2	3	0.856904	1.73884	0.579613	greater	1	0.2
excitatory	FALSE	CNTNAP2	TRUE	FALSE	TRUE	5	3	2	0.853125	0.94167	0.470835	less	-1	0.2
excitatory	FALSE	ATRNL1	TRUE	FALSE	FALSE	5	3	2	0.848907	0.77669	0.388345	less	-1	0.2
excitatory	FALSE	NLGN1	TRUE	FALSE	FALSE	5	3	2	0.778581	0.917191	0.458595	less	-1	0.2
excitatory	FALSE	SPRED1	TRUE	FALSE	FALSE	5	2	3	0.721135	1.19392	0.397974	greater	1	0.2
excitatory	FALSE	GRIK3	TRUE	FALSE	FALSE	5	2	3	0.652624	1.31743	0.439144	greater	1	0.2
excitatory	FALSE	ATP2B1	TRUE	TRUE	FALSE	5	1	4	0.587675	2.20335	0.550837	greater	3	0.6
excitatory	FALSE	DLG2	TRUE	FALSE	FALSE	5	3	2	0.442579	0.805349	0.402675	less	-1	0.2
excitatory	FALSE	SYT1	TRUE	FALSE	FALSE	5	3	2	0.288671	0.881344	0.440672	less	-1	0.2
excitatory	FALSE	PTMA	TRUE	TRUE	FALSE	5	0	5		2.43509	0.487017	greater	5	1
excitatory	FALSE	EPHA6	TRUE	FALSE	FALSE	5	2	3		1.08953	0.363178	greater	1	0.2
inhibitory	FALSE	HSP90AA1	TRUE	TRUE	FALSE	14	3	11	0.683444	5.16547	0.469588	greater	8	0.571429
inhibitory	FALSE	HSPH1	TRUE	TRUE	FALSE	12	5	7	0.896791	3.98135	0.568764	greater	2	0.166667
inhibitory	FALSE	SPRED2	TRUE	TRUE	FALSE	11	5	6	0.925573	3.03538	0.505897	greater	1	0.0909091
inhibitory	FALSE	CIRBP	TRUE	TRUE	FALSE	11	2	9	0.617717	4.27952	0.475503	greater	7	0.636364
inhibitory	FALSE	MSMO1	TRUE	TRUE	FALSE	10	2	8	0.779941	3.40544	0.42568	greater	6	0.6
inhibitory	FALSE	INA	TRUE	TRUE	FALSE	9	2	7	0.773142	3.96389	0.56627	greater	5	0.555556
inhibitory	FALSE	PAPOLA	TRUE	TRUE	FALSE	9	2	7	0.619044	3.42232	0.488902	greater	5	0.555556
inhibitory	FALSE	CADM2	TRUE	TRUE	FALSE	9	1	8	0.415182	4.12168	0.51521	greater	7	0.777778
inhibitory	FALSE	DPH6	TRUE	FALSE	TRUE	8	5	3	0.84299	1.45237	0.484124	less	-2	0.25
inhibitory	TRUE	JUNB	TRUE	FALSE	FALSE	8	4	4	0.796091	1.46945	0.367363	equal	0	0
inhibitory	FALSE	ZNF638	TRUE	TRUE	FALSE	8	3	5	0.73894	2.47299	0.494598	greater	2	0.25
inhibitory	FALSE	HOMER1	TRUE	TRUE	FALSE	8	2	6	0.715272	2.70327	0.450545	greater	4	0.5
inhibitory	FALSE	PTMA	TRUE	TRUE	FALSE	8	1	7	0.591446	3.5049	0.5007	greater	6	0.75
inhibitory	FALSE	GRIK3	TRUE	TRUE	FALSE	7	3	4	0.830826	1.86942	0.467355	greater	1	0.142857
inhibitory	FALSE	CNTNAP2	TRUE	FALSE	TRUE	7	4	3	0.823437	1.70156	0.567186	less	-1	0.142857
inhibitory	FALSE	GNAS	TRUE	TRUE	FALSE	7	2	5	0.80096	2.38193	0.476386	greater	3	0.428571
inhibitory	FALSE	DLG2	TRUE	FALSE	FALSE	7	4	3	0.752863	1.19052	0.396841	less	-1	0.142857
inhibitory	FALSE	RPS27A	TRUE	TRUE	FALSE	7	1	6	0.706249	3.3247	0.554117	greater	5	0.714286
inhibitory	TRUE	ETV5	TRUE	TRUE	FALSE	7	3	4	0.677822	1.82892	0.457231	greater	1	0.142857
inhibitory	FALSE	SEM1	TRUE	TRUE	FALSE	7	1	6	0.364026	2.09166	0.34861	greater	5	0.714286
inhibitory	FALSE	NLGN1	TRUE	FALSE	TRUE	6	4	2	0.893583	0.734096	0.367048	less	-2	0.333333
inhibitory	FALSE	SYT1	TRUE	FALSE	FALSE	6	3	3	0.866443	0.903258	0.301086	equal	0	0
inhibitory	FALSE	FAM135B	TRUE	FALSE	FALSE	6	3	3	0.864759	1.3959	0.465301	equal	0	0
inhibitory	FALSE	OR2L3	TRUE	FALSE	FALSE	6	3	3	0.852926	1.38258	0.460859	equal	0	0
inhibitory	FALSE	SUGT1	TRUE	TRUE	FALSE	6	2	4	0.783371	1.29094	0.322735	greater	2	0.333333
inhibitory	TRUE	TCF4	TRUE	TRUE	FALSE	6	2	4	0.652017	1.70513	0.426283	greater	2	0.333333
inhibitory	FALSE	SNX31	TRUE	TRUE	FALSE	6	2	4	0.6264	1.36843	0.342106	greater	2	0.333333
inhibitory	FALSE	UBR2	TRUE	TRUE	FALSE	6	2	4	0.596543	1.57349	0.393373	greater	2	0.333333
inhibitory	FALSE	EPHA6	TRUE	FALSE	FALSE	6	4	2	0.526598	0.884784	0.442392	less	-2	0.333333
inhibitory	FALSE	RPL27A	TRUE	TRUE	FALSE	6	1	5	0.459525	2.58281	0.516562	greater	4	0.666667
inhibitory	FALSE	MTUS2	TRUE	TRUE	FALSE	6	1	5	0.298684	1.48337	0.296674	greater	4	0.666667
inhibitory	FALSE	ASTN2	TRUE	FALSE	TRUE	5	3	2	0.867757	0.856254	0.428127	less	-1	0.2
inhibitory	FALSE	OR2L2	TRUE	TRUE	FALSE	5	2	3	0.804835	1.2094	0.403134	greater	1	0.2
inhibitory	FALSE	FGF14	TRUE	TRUE	FALSE	5	2	3	0.710678	1.36591	0.455304	greater	1	0.2
inhibitory	FALSE	SPRED1	TRUE	TRUE	FALSE	5	2	3	0.666737	1.20997	0.403325	greater	1	0.2
inhibitory	FALSE	HS6ST3	TRUE	TRUE	FALSE	5	2	3	0.658583	1.02749	0.342498	greater	1	0.2
inhibitory	TRUE	ZIM2	TRUE	TRUE	FALSE	5	2	3	0.620758	1.06013	0.353378	greater	1	0.2
inhibitory	FALSE	C2	TRUE	TRUE	FALSE	5	2	3	0.596727	0.883275	0.294425	greater	1	0.2
inhibitory	TRUE	NR4A1	TRUE	TRUE	FALSE	5	2	3	0.5117	1.15309	0.384364	greater	1	0.2
inhibitory	FALSE	CLIP3	TRUE	TRUE	FALSE	5	1	4	0.471228	1.75996	0.43999	greater	3	0.6
inhibitory	FALSE	ATP2B1	TRUE	FALSE	FALSE	5	3	2	0.350429	0.895749	0.447874	less	-1	0.2
inhibitory	FALSE	NEGR1	TRUE	FALSE	FALSE	5	3	2	0.217939	0.59008	0.29504	less	-1	0.2
inhibitory	FALSE	ATRNL1	TRUE	TRUE	FALSE	5	2	3		1.34244	0.447481	greater	1	0.2

### Sheet: common_multiplecelltypes
celltype	TF	genename	hub	outhub	inhub	degree	indegree	outdegree	r2	c2	c2bar	outincompare	outin_diff	outin_ratio
astrocytes	FALSE	MRPS6	TRUE	TRUE	FALSE	13	4	9	0.67182	3.94571	0.438413	greater	5	0.384615
astrocytes	FALSE	HSP90AA1	TRUE	TRUE	FALSE	12	3	9	0.772863	4.98526	0.553918	greater	6	0.5
astrocytes	FALSE	CADM2	TRUE	TRUE	FALSE	12	3	9	0.562101	3.87704	0.430782	greater	6	0.5
astrocytes	FALSE	HSPH1	TRUE	TRUE	FALSE	11	4	7	0.789356	2.64725	0.378178	greater	3	0.272727
astrocytes	FALSE	HMGCS1	TRUE	TRUE	FALSE	10	2	8	0.6126	3.95136	0.49392	greater	6	0.6
astrocytes	FALSE	HSP90B1	TRUE	TRUE	FALSE	10	2	8	0.590421	3.52255	0.440319	greater	6	0.6
astrocytes	FALSE	TPST1	TRUE	TRUE	FALSE	9	3	6	0.815125	3.20057	0.533429	greater	3	0.333333
astrocytes	FALSE	DNAJB1	TRUE	TRUE	FALSE	9	2	7	0.793535	3.33993	0.477133	greater	5	0.555556
astrocytes	FALSE	BRINP3	TRUE	TRUE	FALSE	9	2	7	0.76148	2.26926	0.32418	greater	5	0.555556
astrocytes	FALSE	ZSWIM6	TRUE	TRUE	FALSE	9	3	6	0.721678	2.74381	0.457302	greater	3	0.333333
astrocytes	TRUE	SOX5	TRUE	FALSE	FALSE	8	4	4	0.907693	1.65751	0.414378	equal	0	0
astrocytes	TRUE	PLSCR1	TRUE	FALSE	FALSE	8	4	4	0.885904	1.94967	0.487418	equal	0	0
astrocytes	TRUE	ZBTB16	TRUE	FALSE	FALSE	8	4	4	0.825589	1.39352	0.348379	equal	0	0
astrocytes	FALSE	PDE4D	TRUE	FALSE	FALSE	8	4	4	0.822184	1.66569	0.416421	equal	0	0
astrocytes	FALSE	SEC14L1	TRUE	FALSE	TRUE	8	5	3	0.808097	1.13092	0.376974	less	-2	0.25
astrocytes	TRUE	JUNB	TRUE	TRUE	FALSE	8	2	6	0.674906	2.89922	0.483204	greater	4	0.5
astrocytes	FALSE	P2RY14	TRUE	TRUE	FALSE	8	2	6	0.657844	2.25666	0.37611	greater	4	0.5
astrocytes	FALSE	FKBP5	TRUE	TRUE	FALSE	8	2	6	0.573568	1.98573	0.330954	greater	4	0.5
astrocytes	FALSE	CNTN1	TRUE	TRUE	FALSE	8	1	7	0.501847	2.68544	0.383634	greater	6	0.75
astrocytes	FALSE	CIRBP	TRUE	TRUE	FALSE	8	1	7	0.393091	2.39569	0.342241	greater	6	0.75
astrocytes	FALSE	ADGRL3	TRUE	TRUE	FALSE	7	3	4	0.862274	1.53542	0.383855	greater	1	0.142857
astrocytes	TRUE	NFIA	TRUE	TRUE	FALSE	7	3	4	0.74234	1.15645	0.289113	greater	1	0.142857
astrocytes	FALSE	SIK3	TRUE	TRUE	FALSE	7	3	4	0.685717	1.80596	0.451491	greater	1	0.142857
astrocytes	FALSE	PSAP	TRUE	TRUE	FALSE	7	2	5	0.644938	1.81142	0.362285	greater	3	0.428571
astrocytes	FALSE	DLC1	TRUE	TRUE	FALSE	7	2	5	0.388246	1.55807	0.311615	greater	3	0.428571
astrocytes	FALSE	PCDH9	TRUE	FALSE	FALSE	6	3	3	0.806105	1.07498	0.358325	equal	0	0
astrocytes	FALSE	ANKUB1	TRUE	FALSE	FALSE	6	3	3	0.716521	0.993903	0.331301	equal	0	0
astrocytes	FALSE	P2RY12	TRUE	TRUE	FALSE	6	2	4	0.650609	1.26476	0.316191	greater	2	0.333333
astrocytes	FALSE	PAPOLA	TRUE	FALSE	FALSE	6	2	4	0.627925	0.459506	0.114877	greater	2	0.333333
astrocytes	FALSE	DPP10	TRUE	FALSE	FALSE	6	3	3	0.626437	0.782837	0.260946	equal	0	0
astrocytes	FALSE	PFKFB3	TRUE	TRUE	FALSE	6	2	4	0.592341	1.39879	0.349698	greater	2	0.333333
astrocytes	TRUE	ETV5	TRUE	TRUE	FALSE	6	2	4	0.562401	1.36031	0.340078	greater	2	0.333333
astrocytes	TRUE	NPAS3	TRUE	TRUE	FALSE	6	2	4	0.503938	1.51862	0.379655	greater	2	0.333333
astrocytes	FALSE	IGF1R	TRUE	TRUE	FALSE	6	1	5	0.458299	2.19251	0.438501	greater	4	0.666667
astrocytes	FALSE	RPL32	TRUE	TRUE	FALSE	6	1	5	0.401705	2.74879	0.549758	greater	4	0.666667
astrocytes	FALSE	NCKAP5	TRUE	TRUE	FALSE	6	1	5	0.376827	2.02796	0.405592	greater	4	0.666667
astrocytes	TRUE	TRPS1	TRUE	FALSE	TRUE	5	3	2	0.787808	0.981177	0.490589	less	-1	0.2
astrocytes	FALSE	GOLGA4	TRUE	TRUE	FALSE	5	2	3	0.766376	1.08354	0.361179	greater	1	0.2
astrocytes	FALSE	DOCK4	TRUE	FALSE	TRUE	5	3	2	0.750038	0.915392	0.457696	less	-1	0.2
astrocytes	FALSE	KAZN	TRUE	FALSE	FALSE	5	3	2	0.735091	0.850671	0.425335	less	-1	0.2
astrocytes	FALSE	PPP3CA	TRUE	TRUE	FALSE	5	2	3	0.67552	1.0988	0.366267	greater	1	0.2
astrocytes	FALSE	CYP51A1	TRUE	TRUE	FALSE	5	2	3	0.657873	1.05445	0.351483	greater	1	0.2
astrocytes	FALSE	DIP2C	TRUE	TRUE	FALSE	5	2	3	0.595997	1.32975	0.44325	greater	1	0.2
astrocytes	FALSE	HPSE2	TRUE	FALSE	FALSE	5	3	2	0.589014	0.520964	0.260482	less	-1	0.2
astrocytes	FALSE	CHDH	TRUE	TRUE	FALSE	5	2	3	0.534445	0.932344	0.310781	greater	1	0.2
astrocytes	FALSE	CLASP2	TRUE	TRUE	FALSE	5	2	3	0.502049	1.2036	0.401201	greater	1	0.2
astrocytes	FALSE	ATP2C1	TRUE	TRUE	FALSE	5	1	4	0.452673	1.36015	0.340039	greater	3	0.6
astrocytes	TRUE	ZNF280D	TRUE	TRUE	FALSE	5	1	4	0.319592	1.63746	0.409365	greater	3	0.6
astrocytes	FALSE	PEBP1	TRUE	TRUE	FALSE	5	0	5		2.04929	0.409858	greater	5	1
astrocytes	FALSE	GABRB1	TRUE	TRUE	FALSE	5	2	3		1.2184	0.406133	greater	1	0.2
microglia	FALSE	RPL11	TRUE	TRUE	FALSE	24	0	24		11.605	0.483541	greater	24	1
microglia	FALSE	HSPH1	TRUE	TRUE	FALSE	19	3	16	0.801409	7.40698	0.462936	greater	13	0.684211
microglia	FALSE	RPL32	TRUE	TRUE	FALSE	10	1	9	0.816413	4.98854	0.554282	greater	8	0.8
microglia	FALSE	ANKUB1	TRUE	TRUE	FALSE	9	3	6	0.52457	1.78504	0.297507	greater	3	0.333333
microglia	FALSE	DOCK4	TRUE	FALSE	FALSE	8	4	4	0.7436	1.47722	0.369305	equal	0	0
microglia	FALSE	PFKFB3	TRUE	FALSE	TRUE	7	4	3	0.723662	0.727101	0.242367	less	-1	0.142857
microglia	FALSE	FKBP5	TRUE	TRUE	FALSE	7	2	5	0.650207	1.82125	0.36425	greater	3	0.428571
microglia	FALSE	ATP2C1	TRUE	TRUE	FALSE	7	2	5	0.485251	1.66902	0.333805	greater	3	0.428571
microglia	FALSE	RPL28	TRUE	TRUE	FALSE	6	1	5	0.652142	2.14403	0.428806	greater	4	0.666667
microglia	FALSE	FMNL3	TRUE	FALSE	FALSE	6	3	3	0.615544	0.991664	0.330555	equal	0	0
microglia	FALSE	SEC14L1	TRUE	TRUE	FALSE	6	2	4	0.489209	1.13167	0.282917	greater	2	0.333333
microglia	FALSE	GOLGA4	TRUE	TRUE	FALSE	6	1	5	0.38644	1.86244	0.372487	greater	4	0.666667
microglia	TRUE	PLSCR1	TRUE	FALSE	TRUE	5	4	1	0.86448	0.414869	0.414869	less	-3	0.6
microglia	FALSE	PTPRE	TRUE	FALSE	TRUE	5	3	2	0.773382	0.821426	0.410713	less	-1	0.2
microglia	FALSE	P2RY12	TRUE	FALSE	FALSE	5	2	3	0.568807	1.04212	0.347373	greater	1	0.2
excitatory	FALSE	RPS27A	TRUE	TRUE	FALSE	22	4	18	0.95222	9.97756	0.554309	greater	14	0.636364
excitatory	FALSE	HSP90AA1	TRUE	TRUE	FALSE	15	5	10	0.932975	5.71212	0.571212	greater	5	0.333333
excitatory	FALSE	MSMO1	TRUE	TRUE	FALSE	13	4	9	0.947905	5.38258	0.598064	greater	5	0.384615
excitatory	FALSE	UBR2	TRUE	TRUE	FALSE	13	4	9	0.94027	4.01002	0.445557	greater	5	0.384615
excitatory	FALSE	PAPOLA	TRUE	TRUE	FALSE	12	4	8	0.879903	3.91511	0.489389	greater	4	0.333333
excitatory	TRUE	JUNB	TRUE	FALSE	FALSE	12	6	6	0.846108	2.72838	0.454731	equal	0	0
excitatory	FALSE	CIRBP	TRUE	TRUE	FALSE	12	2	10	0.733512	5.19571	0.519571	greater	8	0.666667
excitatory	FALSE	RPL28	TRUE	TRUE	FALSE	10	3	7	0.874714	3.91005	0.558579	greater	4	0.4
excitatory	TRUE	ETV5	TRUE	TRUE	FALSE	10	2	8	0.858027	3.86913	0.483642	greater	6	0.6
excitatory	FALSE	SNX31	TRUE	TRUE	FALSE	10	4	6	0.724633	1.90607	0.317678	greater	2	0.2
excitatory	FALSE	HSPA1A	TRUE	TRUE	FALSE	10	1	9	0.490108	3.67784	0.408649	greater	8	0.8
excitatory	FALSE	SUGT1	TRUE	TRUE	FALSE	9	4	5	0.951956	2.07439	0.414877	greater	1	0.111111
excitatory	FALSE	HSPH1	TRUE	TRUE	FALSE	9	3	6	0.938763	2.96654	0.494424	greater	3	0.333333
excitatory	FALSE	NEGR1	TRUE	TRUE	FALSE	9	3	6	0.848045	2.65511	0.442518	greater	3	0.333333
excitatory	TRUE	NR4A1	TRUE	TRUE	FALSE	9	3	6	0.758561	2.60111	0.433518	greater	3	0.333333
excitatory	FALSE	C2	TRUE	TRUE	FALSE	9	3	6	0.718766	1.91382	0.31897	greater	3	0.333333
excitatory	FALSE	PPP3CA	TRUE	FALSE	FALSE	8	5	3	0.816191	1.37103	0.457011	less	-2	0.25
excitatory	FALSE	P2RY12	TRUE	TRUE	FALSE	8	2	6	0.696836	2.84328	0.473881	greater	4	0.5
excitatory	FALSE	CLIP3	TRUE	TRUE	FALSE	8	1	7	0.517911	3.48239	0.497484	greater	6	0.75
excitatory	FALSE	PTGES3	TRUE	TRUE	FALSE	8	0	8		3.99868	0.499835	greater	8	1
excitatory	FALSE	DPH6	TRUE	TRUE	FALSE	8	2	6		2.04776	0.341293	greater	4	0.5
excitatory	FALSE	OR2L3	TRUE	TRUE	FALSE	7	3	4	0.938306	2.62533	0.656333	greater	1	0.142857
excitatory	FALSE	GNAS	TRUE	TRUE	FALSE	7	3	4	0.920801	1.66803	0.417008	greater	1	0.142857
excitatory	FALSE	OR2L2	TRUE	TRUE	FALSE	7	2	5	0.906845	2.57865	0.515731	greater	3	0.428571
excitatory	FALSE	PTPRD	TRUE	TRUE	FALSE	7	3	4	0.900154	1.94651	0.486628	greater	1	0.142857
excitatory	TRUE	SOX5	TRUE	TRUE	FALSE	7	3	4	0.8686	2.13052	0.532631	greater	1	0.142857
excitatory	FALSE	PSAP	TRUE	TRUE	FALSE	7	1	6	0.821467	4.2487	0.708117	greater	5	0.714286
excitatory	FALSE	ASTN2	TRUE	TRUE	FALSE	7	3	4	0.740761	1.91296	0.478241	greater	1	0.142857
excitatory	FALSE	FGF14	TRUE	TRUE	FALSE	7	2	5	0.451467	2.4168	0.483359	greater	3	0.428571
excitatory	FALSE	SEM1	TRUE	TRUE	FALSE	7	3	4	0.260948	1.13812	0.284529	greater	1	0.142857
excitatory	FALSE	SPRED2	TRUE	FALSE	FALSE	6	3	3	0.873068	1.78048	0.593492	equal	0	0
excitatory	FALSE	INA	TRUE	FALSE	FALSE	6	4	2	0.843823	0.805465	0.402732	less	-2	0.333333
excitatory	FALSE	HMGCS1	TRUE	TRUE	FALSE	6	2	4	0.826201	1.82722	0.456806	greater	2	0.333333
excitatory	FALSE	FAM135B	TRUE	FALSE	FALSE	6	3	3	0.821931	1.57307	0.524355	equal	0	0
excitatory	FALSE	MTUS2	TRUE	TRUE	FALSE	6	2	4	0.817665	1.7429	0.435726	greater	2	0.333333
excitatory	FALSE	DLC1	TRUE	FALSE	FALSE	6	3	3	0.761321	1.23636	0.412119	equal	0	0
excitatory	FALSE	HOMER1	TRUE	TRUE	FALSE	6	2	4	0.725646	1.54361	0.385902	greater	2	0.333333
excitatory	FALSE	HSPA4L	TRUE	TRUE	FALSE	6	2	4	0.674443	1.94795	0.486988	greater	2	0.333333
excitatory	FALSE	P2RY14	TRUE	TRUE	FALSE	6	2	4	0.644057	2.25021	0.562554	greater	2	0.333333
excitatory	FALSE	PCDH9	TRUE	FALSE	FALSE	6	4	2	0.63193	0.720512	0.360256	less	-2	0.333333
excitatory	FALSE	CADM2	TRUE	TRUE	FALSE	6	2	4	0.575218	1.62914	0.407285	greater	2	0.333333
excitatory	TRUE	ZIM2	TRUE	TRUE	FALSE	6	2	4	0.555174	1.3499	0.337475	greater	2	0.333333
excitatory	FALSE	HS6ST3	TRUE	TRUE	FALSE	6	2	4	0.50993	1.94631	0.486576	greater	2	0.333333
excitatory	FALSE	ZNF638	TRUE	TRUE	FALSE	6	1	5	0.441139	2.66946	0.533893	greater	4	0.666667
excitatory	FALSE	RPL27A	TRUE	FALSE	FALSE	6	3	3	0.396608	1.59037	0.530125	equal	0	0
excitatory	FALSE	KIF13A	TRUE	TRUE	FALSE	6	1	5	0.272289	1.88013	0.376027	greater	4	0.666667
excitatory	TRUE	TCF4	TRUE	FALSE	FALSE	5	2	3	0.856904	1.73884	0.579613	greater	1	0.2
excitatory	FALSE	CNTNAP2	TRUE	FALSE	TRUE	5	3	2	0.853125	0.94167	0.470835	less	-1	0.2
excitatory	FALSE	ATRNL1	TRUE	FALSE	FALSE	5	3	2	0.848907	0.77669	0.388345	less	-1	0.2
excitatory	TRUE	NFIA	TRUE	FALSE	FALSE	5	3	2	0.804528	0.529801	0.264901	less	-1	0.2
excitatory	FALSE	NLGN1	TRUE	FALSE	FALSE	5	3	2	0.778581	0.917191	0.458595	less	-1	0.2
excitatory	FALSE	BCL2	TRUE	FALSE	FALSE	5	4	1	0.775991	0.478194	0.478194	less	-3	0.6
excitatory	FALSE	SPRED1	TRUE	FALSE	FALSE	5	2	3	0.721135	1.19392	0.397974	greater	1	0.2
excitatory	FALSE	GRIK3	TRUE	FALSE	FALSE	5	2	3	0.652624	1.31743	0.439144	greater	1	0.2
excitatory	FALSE	CDKL1	TRUE	FALSE	FALSE	5	5	0	0.635537			less	-5	1
excitatory	FALSE	HSP90B1	TRUE	TRUE	FALSE	5	1	4	0.631919	2.20782	0.551955	greater	3	0.6
excitatory	FALSE	ATP2B1	TRUE	TRUE	FALSE	5	1	4	0.587675	2.20335	0.550837	greater	3	0.6
excitatory	FALSE	CCDC59	TRUE	FALSE	FALSE	5	2	3	0.559841	0.82609	0.275363	greater	1	0.2
excitatory	FALSE	HPSE2	TRUE	FALSE	FALSE	5	2	3	0.469274	1.01222	0.337405	greater	1	0.2
excitatory	FALSE	NKAIN2	TRUE	FALSE	FALSE	5	2	3	0.46161	1.0719	0.3573	greater	1	0.2
excitatory	FALSE	DLG2	TRUE	FALSE	FALSE	5	3	2	0.442579	0.805349	0.402675	less	-1	0.2
excitatory	FALSE	CSMD3	TRUE	TRUE	FALSE	5	1	4	0.434524	1.78973	0.447433	greater	3	0.6
excitatory	FALSE	TNR	TRUE	TRUE	FALSE	5	1	4	0.422601	2.04416	0.511041	greater	3	0.6
excitatory	FALSE	GABRB1	TRUE	FALSE	FALSE	5	4	1	0.351453	0.385599	0.385599	less	-3	0.6
excitatory	FALSE	SYT1	TRUE	FALSE	FALSE	5	3	2	0.288671	0.881344	0.440672	less	-1	0.2
excitatory	FALSE	PTMA	TRUE	TRUE	FALSE	5	0	5		2.43509	0.487017	greater	5	1
excitatory	FALSE	KANSL1	TRUE	TRUE	FALSE	5	0	5		1.94878	0.389757	greater	5	1
excitatory	FALSE	EPHA6	TRUE	FALSE	FALSE	5	2	3		1.08953	0.363178	greater	1	0.2
inhibitory	FALSE	HSP90AA1	TRUE	TRUE	FALSE	14	3	11	0.683444	5.16547	0.469588	greater	8	0.571429
inhibitory	FALSE	HSPH1	TRUE	TRUE	FALSE	12	5	7	0.896791	3.98135	0.568764	greater	2	0.166667
inhibitory	FALSE	SPRED2	TRUE	TRUE	FALSE	11	5	6	0.925573	3.03538	0.505897	greater	1	0.0909091
inhibitory	FALSE	CIRBP	TRUE	TRUE	FALSE	11	2	9	0.617717	4.27952	0.475503	greater	7	0.636364
inhibitory	FALSE	MSMO1	TRUE	TRUE	FALSE	10	2	8	0.779941	3.40544	0.42568	greater	6	0.6
inhibitory	FALSE	INA	TRUE	TRUE	FALSE	9	2	7	0.773142	3.96389	0.56627	greater	5	0.555556
inhibitory	FALSE	PAPOLA	TRUE	TRUE	FALSE	9	2	7	0.619044	3.42232	0.488902	greater	5	0.555556
inhibitory	FALSE	CADM2	TRUE	TRUE	FALSE	9	1	8	0.415182	4.12168	0.51521	greater	7	0.777778
inhibitory	FALSE	PEBP1	TRUE	TRUE	FALSE	9	0	9		5.323	0.591444	greater	9	1
inhibitory	FALSE	DPH6	TRUE	FALSE	TRUE	8	5	3	0.84299	1.45237	0.484124	less	-2	0.25
inhibitory	TRUE	JUNB	TRUE	FALSE	FALSE	8	4	4	0.796091	1.46945	0.367363	equal	0	0
inhibitory	FALSE	PDE4D	TRUE	TRUE	FALSE	8	3	5	0.78463	1.78616	0.357233	greater	2	0.25
inhibitory	FALSE	BRINP3	TRUE	FALSE	FALSE	8	4	4	0.781671	1.67182	0.417954	equal	0	0
inhibitory	FALSE	PLCL1	TRUE	TRUE	FALSE	8	3	5	0.779474	2.10896	0.421791	greater	2	0.25
inhibitory	FALSE	ZNF638	TRUE	TRUE	FALSE	8	3	5	0.73894	2.47299	0.494598	greater	2	0.25
inhibitory	FALSE	HOMER1	TRUE	TRUE	FALSE	8	2	6	0.715272	2.70327	0.450545	greater	4	0.5
inhibitory	FALSE	PTMA	TRUE	TRUE	FALSE	8	1	7	0.591446	3.5049	0.5007	greater	6	0.75
inhibitory	FALSE	GRIK3	TRUE	TRUE	FALSE	7	3	4	0.830826	1.86942	0.467355	greater	1	0.142857
inhibitory	FALSE	CNTNAP2	TRUE	FALSE	TRUE	7	4	3	0.823437	1.70156	0.567186	less	-1	0.142857
inhibitory	FALSE	GNAS	TRUE	TRUE	FALSE	7	2	5	0.80096	2.38193	0.476386	greater	3	0.428571
inhibitory	FALSE	DLG2	TRUE	FALSE	FALSE	7	4	3	0.752863	1.19052	0.396841	less	-1	0.142857
inhibitory	FALSE	RPS27A	TRUE	TRUE	FALSE	7	1	6	0.706249	3.3247	0.554117	greater	5	0.714286
inhibitory	TRUE	ETV5	TRUE	TRUE	FALSE	7	3	4	0.677822	1.82892	0.457231	greater	1	0.142857
inhibitory	FALSE	SEM1	TRUE	TRUE	FALSE	7	1	6	0.364026	2.09166	0.34861	greater	5	0.714286
inhibitory	FALSE	NLGN1	TRUE	FALSE	TRUE	6	4	2	0.893583	0.734096	0.367048	less	-2	0.333333
inhibitory	FALSE	SYT1	TRUE	FALSE	FALSE	6	3	3	0.866443	0.903258	0.301086	equal	0	0
inhibitory	FALSE	FAM135B	TRUE	FALSE	FALSE	6	3	3	0.864759	1.3959	0.465301	equal	0	0
inhibitory	FALSE	OR2L3	TRUE	FALSE	FALSE	6	3	3	0.852926	1.38258	0.460859	equal	0	0
inhibitory	FALSE	NCAM2	TRUE	FALSE	FALSE	6	3	3	0.846673	1.25594	0.418647	equal	0	0
inhibitory	FALSE	UNC5C	TRUE	FALSE	FALSE	6	3	3	0.804585	1.28667	0.428889	equal	0	0
inhibitory	FALSE	NCKAP5	TRUE	FALSE	FALSE	6	3	3	0.786518	0.816489	0.272163	equal	0	0
inhibitory	FALSE	SUGT1	TRUE	TRUE	FALSE	6	2	4	0.783371	1.29094	0.322735	greater	2	0.333333
inhibitory	TRUE	TRPS1	TRUE	FALSE	FALSE	6	4	2	0.754001	0.840986	0.420493	less	-2	0.333333
inhibitory	TRUE	TCF4	TRUE	TRUE	FALSE	6	2	4	0.652017	1.70513	0.426283	greater	2	0.333333
inhibitory	FALSE	SNX31	TRUE	TRUE	FALSE	6	2	4	0.6264	1.36843	0.342106	greater	2	0.333333
inhibitory	FALSE	UBR2	TRUE	TRUE	FALSE	6	2	4	0.596543	1.57349	0.393373	greater	2	0.333333
inhibitory	FALSE	EPHA6	TRUE	FALSE	FALSE	6	4	2	0.526598	0.884784	0.442392	less	-2	0.333333
inhibitory	FALSE	RPL27A	TRUE	TRUE	FALSE	6	1	5	0.459525	2.58281	0.516562	greater	4	0.666667
inhibitory	FALSE	MTUS2	TRUE	TRUE	FALSE	6	1	5	0.298684	1.48337	0.296674	greater	4	0.666667
inhibitory	FALSE	ASTN2	TRUE	FALSE	TRUE	5	3	2	0.867757	0.856254	0.428127	less	-1	0.2
inhibitory	FALSE	PDE4B	TRUE	FALSE	TRUE	5	3	2	0.814451	0.493977	0.246989	less	-1	0.2
inhibitory	FALSE	OR2L2	TRUE	TRUE	FALSE	5	2	3	0.804835	1.2094	0.403134	greater	1	0.2
inhibitory	FALSE	FGF14	TRUE	TRUE	FALSE	5	2	3	0.710678	1.36591	0.455304	greater	1	0.2
inhibitory	FALSE	SPRED1	TRUE	TRUE	FALSE	5	2	3	0.666737	1.20997	0.403325	greater	1	0.2
inhibitory	FALSE	HS6ST3	TRUE	TRUE	FALSE	5	2	3	0.658583	1.02749	0.342498	greater	1	0.2
inhibitory	FALSE	TAFA1	TRUE	FALSE	FALSE	5	4	1	0.637033	0.268271	0.268271	less	-3	0.6
inhibitory	FALSE	DPP10	TRUE	TRUE	FALSE	5	2	3	0.633719	1.47945	0.493151	greater	1	0.2
inhibitory	FALSE	DIP2C	TRUE	TRUE	FALSE	5	2	3	0.631851	1.27365	0.424551	greater	1	0.2
inhibitory	FALSE	SIK3	TRUE	TRUE	FALSE	5	2	3	0.621033	1.269	0.423001	greater	1	0.2
inhibitory	TRUE	ZIM2	TRUE	TRUE	FALSE	5	2	3	0.620758	1.06013	0.353378	greater	1	0.2
inhibitory	FALSE	C2	TRUE	TRUE	FALSE	5	2	3	0.596727	0.883275	0.294425	greater	1	0.2
inhibitory	TRUE	NR4A1	TRUE	TRUE	FALSE	5	2	3	0.5117	1.15309	0.384364	greater	1	0.2
inhibitory	FALSE	CLIP3	TRUE	TRUE	FALSE	5	1	4	0.471228	1.75996	0.43999	greater	3	0.6
inhibitory	FALSE	PTPRE	TRUE	TRUE	FALSE	5	1	4	0.358615	1.68814	0.422035	greater	3	0.6
inhibitory	FALSE	ATP2B1	TRUE	FALSE	FALSE	5	3	2	0.350429	0.895749	0.447874	less	-1	0.2
inhibitory	FALSE	NEGR1	TRUE	FALSE	FALSE	5	3	2	0.217939	0.59008	0.29504	less	-1	0.2
inhibitory	FALSE	ATRNL1	TRUE	TRUE	FALSE	5	2	3		1.34244	0.447481	greater	1	0.2
oligodendrocytes	FALSE	FKBP5	TRUE	TRUE	FALSE	19	4	15	0.771952	6.09376	0.406251	greater	11	0.578947
oligodendrocytes	FALSE	HSP90B1	TRUE	TRUE	FALSE	12	3	9	0.750443	4.38899	0.487666	greater	6	0.5
oligodendrocytes	FALSE	CDKL1	TRUE	TRUE	FALSE	11	4	7	0.845008	3.29681	0.470973	greater	3	0.272727
oligodendrocytes	TRUE	ZBTB16	TRUE	FALSE	TRUE	10	7	3	0.822889	1.12195	0.373982	less	-4	0.4
oligodendrocytes	FALSE	CYP51A1	TRUE	TRUE	FALSE	10	1	9	0.464404	3.50638	0.389598	greater	8	0.8
oligodendrocytes	FALSE	HSPA4L	TRUE	TRUE	FALSE	10	1	9	0.274521	3.40992	0.37888	greater	8	0.8
oligodendrocytes	FALSE	DNAJB1	TRUE	TRUE	FALSE	9	3	6	0.809856	2.71004	0.451673	greater	3	0.333333
oligodendrocytes	FALSE	HSP90AA1	TRUE	TRUE	FALSE	9	4	5	0.802098	2.83351	0.566702	greater	1	0.111111
oligodendrocytes	FALSE	ZSWIM6	TRUE	FALSE	FALSE	8	4	4	0.887612	1.76467	0.441168	equal	0	0
oligodendrocytes	TRUE	TCF4	TRUE	TRUE	FALSE	8	3	5	0.835817	2.08718	0.417436	greater	2	0.25
oligodendrocytes	FALSE	BCL2	TRUE	TRUE	FALSE	8	3	5	0.7586	1.27962	0.255923	greater	2	0.25
oligodendrocytes	FALSE	SIK3	TRUE	TRUE	FALSE	8	2	6	0.757268	2.21999	0.369998	greater	4	0.5
oligodendrocytes	FALSE	DOCK4	TRUE	TRUE	FALSE	7	3	4	0.805308	1.11674	0.279186	greater	1	0.142857
oligodendrocytes	FALSE	NCAM2	TRUE	TRUE	FALSE	7	3	4	0.738551	1.67789	0.419474	greater	1	0.142857
oligodendrocytes	FALSE	CHDH	TRUE	TRUE	FALSE	7	3	4	0.693129	1.24367	0.310917	greater	1	0.142857
oligodendrocytes	TRUE	ZEB2	TRUE	FALSE	FALSE	6	3	3	0.861162	1.17233	0.390778	equal	0	0
oligodendrocytes	FALSE	IGF1R	TRUE	FALSE	TRUE	6	4	2	0.765826	0.780414	0.390207	less	-2	0.333333
oligodendrocytes	FALSE	PDE4B	TRUE	FALSE	FALSE	6	3	3	0.754074	1.21908	0.40636	equal	0	0
oligodendrocytes	FALSE	CCDC59	TRUE	FALSE	FALSE	6	3	3	0.738646	0.964334	0.321445	equal	0	0
oligodendrocytes	FALSE	GALNT13	TRUE	TRUE	FALSE	6	2	4	0.573196	1.25017	0.312544	greater	2	0.333333
oligodendrocytes	FALSE	CLASP2	TRUE	TRUE	FALSE	6	2	4	0.424797	1.32645	0.331613	greater	2	0.333333
oligodendrocytes	FALSE	UNC5C	TRUE	FALSE	TRUE	5	4	1	0.857959	0.311236	0.311236	less	-3	0.6
oligodendrocytes	FALSE	PLCL1	TRUE	FALSE	TRUE	5	3	2	0.849136	0.956607	0.478304	less	-1	0.2
oligodendrocytes	FALSE	MSMO1	TRUE	FALSE	TRUE	5	5	0	0.803582			less	-5	1
oligodendrocytes	FALSE	HSPA1A	TRUE	TRUE	FALSE	5	1	4	0.584302	1.87584	0.468961	greater	3	0.6
oligodendrocytes	TRUE	OLIG2	TRUE	TRUE	FALSE	5	1	4	0.558432	1.44902	0.362254	greater	3	0.6
oligodendrocytes	FALSE	NKAIN2	TRUE	TRUE	FALSE	5	2	3	0.558017	0.857209	0.285736	greater	1	0.2
oligodendrocytes	FALSE	DIP2C	TRUE	TRUE	FALSE	5	2	3	0.518264	0.929082	0.309694	greater	1	0.2
oligodendrocytes	FALSE	KANSL1	TRUE	TRUE	FALSE	5	2	3	0.439489	1.16143	0.387145	greater	1	0.2
oligodendrocytes	FALSE	SUGT1	TRUE	TRUE	FALSE	5	1	4	0.344446	1.61992	0.404979	greater	3	0.6
oligodendrocytes	FALSE	MRPS6	TRUE	TRUE	FALSE	5	0	5		1.90904	0.381808	greater	5	1
oligodendrocytes	FALSE	SEM1	TRUE	TRUE	FALSE	5	0	5		1.88025	0.376051	greater	5	1
oligodendrocytes	FALSE	RPL11	TRUE	TRUE	FALSE	5	0	5		1.74728	0.349456	greater	5	1
oligodendrocytes	TRUE	ZNF280D	TRUE	TRUE	FALSE	5	2	3		1.16051	0.386836	greater	1	0.2
opcs	FALSE	HSP90AA1	TRUE	TRUE	FALSE	12	2	10	0.57321	4.29381	0.429381	greater	8	0.666667
opcs	FALSE	MSMO1	TRUE	TRUE	FALSE	10	2	8	0.714497	3.10229	0.387787	greater	6	0.6
opcs	FALSE	ZSWIM6	TRUE	TRUE	FALSE	10	2	8	0.519737	3.39901	0.424876	greater	6	0.6
opcs	FALSE	BRINP3	TRUE	TRUE	FALSE	9	3	6	0.910979	2.72387	0.453978	greater	3	0.333333
opcs	FALSE	CSMD3	TRUE	TRUE	FALSE	7	3	4	0.910444	2.11957	0.529892	greater	1	0.142857
opcs	FALSE	FGF14	TRUE	TRUE	FALSE	7	3	4	0.899732	1.89707	0.474268	greater	1	0.142857
opcs	FALSE	ADGRL3	TRUE	TRUE	FALSE	7	2	5	0.644305	2.59462	0.518924	greater	3	0.428571
opcs	FALSE	PTPRD	TRUE	FALSE	FALSE	6	3	3	0.78879	1.23148	0.410492	equal	0	0
opcs	TRUE	ZEB2	TRUE	FALSE	FALSE	6	3	3	0.725945	1.16475	0.388249	equal	0	0
opcs	FALSE	TPST1	TRUE	FALSE	FALSE	6	3	3	0.705258	1.66544	0.555147	equal	0	0
opcs	FALSE	HMGCS1	TRUE	TRUE	FALSE	6	1	5	0.61781	1.72749	0.345499	greater	4	0.666667
opcs	FALSE	TNR	TRUE	TRUE	FALSE	6	2	4	0.613764	1.70786	0.426964	greater	2	0.333333
opcs	FALSE	CNTN1	TRUE	FALSE	TRUE	5	3	2	0.874002	0.891016	0.445508	less	-1	0.2
opcs	FALSE	GALNT13	TRUE	TRUE	FALSE	5	2	3	0.713798	1.34254	0.447514	greater	1	0.2
opcs	FALSE	KIF13A	TRUE	TRUE	FALSE	5	2	3	0.669513	1.23236	0.410787	greater	1	0.2
opcs	FALSE	TAFA1	TRUE	TRUE	FALSE	5	2	3	0.667587	0.815209	0.271736	greater	1	0.2
opcs	TRUE	NPAS3	TRUE	TRUE	FALSE	5	2	3	0.590809	1.65277	0.550925	greater	1	0.2
opcs	FALSE	SEM1	TRUE	TRUE	FALSE	5	2	3	0.574821	1.21813	0.406043	greater	1	0.2
opcs	FALSE	KAZN	TRUE	TRUE	FALSE	5	2	3	0.574667	1.15805	0.386017	greater	1	0.2
opcs	FALSE	ANKUB1	TRUE	TRUE	FALSE	5	2	3	0.574414	1.10151	0.367172	greater	1	0.2
opcs	FALSE	FMNL3	TRUE	TRUE	FALSE	5	2	3	0.557171	0.953755	0.317918	greater	1	0.2
opcs	FALSE	PTGES3	TRUE	TRUE	FALSE	5	1	4	0.542647	1.30527	0.326318	greater	3	0.6
opcs	TRUE	OLIG2	TRUE	TRUE	FALSE	5	1	4	0.478326	1.61927	0.404817	greater	3	0.6

### Sheet: unique_top10
celltype	TF	genename	hub	outhub	inhub	degree	indegree	outdegree	r2	c2	c2bar	outincompare	outin_diff	outin_ratio
astrocytes	FALSE	ATP5ME	TRUE	TRUE	FALSE	20	4	16	0.756461	5.17842	0.323651	greater	12	0.6
astrocytes	FALSE	PCLO	TRUE	TRUE	FALSE	11	3	8	0.754551	2.95233	0.369042	greater	5	0.454545
astrocytes	FALSE	GRIA2	TRUE	TRUE	FALSE	11	2	9	0.683006	3.56848	0.396498	greater	7	0.636364
astrocytes	FALSE	NRXN1	TRUE	FALSE	FALSE	10	5	5	0.92641	2.21339	0.442678	equal	0	0
astrocytes	FALSE	SLC39A14	TRUE	TRUE	FALSE	10	4	6	0.851128	3.29737	0.549562	greater	2	0.2
astrocytes	FALSE	DCLK1	TRUE	TRUE	FALSE	10	3	7	0.721968	2.47629	0.353756	greater	4	0.4
astrocytes	TRUE	NR4A2	TRUE	TRUE	FALSE	10	2	8	0.40749	2.36589	0.295736	greater	6	0.6
astrocytes	FALSE	SORBS1	TRUE	TRUE	FALSE	9	4	5	0.852012	2.06478	0.412957	greater	1	0.111111
astrocytes	TRUE	FOXP1	TRUE	TRUE	FALSE	9	4	5	0.841684	2.08131	0.416262	greater	1	0.111111
astrocytes	FALSE	KCNMB2	TRUE	TRUE	FALSE	9	2	7	0.752094	2.35522	0.33646	greater	5	0.555556
microglia	FALSE	DNAJC3	TRUE	TRUE	FALSE	11	1	10	0.462923	4.77717	0.477717	greater	9	0.818182
microglia	FALSE	RPL37	TRUE	TRUE	FALSE	10	1	9	0.854149	4.36618	0.485131	greater	8	0.8
microglia	FALSE	CX3CR1	TRUE	TRUE	FALSE	10	1	9	0.558012	2.57861	0.286512	greater	8	0.8
microglia	FALSE	SLC2A3	TRUE	TRUE	FALSE	9	4	5	0.722534	1.7442	0.348839	greater	1	0.111111
microglia	FALSE	HAMP	TRUE	TRUE	FALSE	9	2	7	0.651557	2.39598	0.342283	greater	5	0.555556
microglia	FALSE	SH3RF3	TRUE	TRUE	FALSE	9	1	8	0.233618	2.90976	0.363719	greater	7	0.777778
microglia	TRUE	MAF	TRUE	TRUE	FALSE	8	2	6	0.498513	1.72057	0.286762	greater	4	0.5
microglia	TRUE	FOS	TRUE	TRUE	FALSE	8	2	6	0.482192	1.95854	0.326424	greater	4	0.5
microglia	FALSE	CPEB4	TRUE	FALSE	TRUE	7	4	3	0.784827	1.04684	0.348947	less	-1	0.142857
microglia	FALSE	HRH2	TRUE	TRUE	FALSE	7	3	4	0.775208	1.50691	0.376729	greater	1	0.142857
excitatory	FALSE	NDUFA3	TRUE	TRUE	FALSE	20	2	18	0.879208	8.23627	0.45757	greater	16	0.8
excitatory	FALSE	PIGL	TRUE	TRUE	FALSE	16	5	11	0.884767	5.15574	0.468704	greater	6	0.375
excitatory	FALSE	TBCB	TRUE	TRUE	FALSE	15	2	13	0.836029	5.9322	0.456323	greater	11	0.733333
excitatory	FALSE	PRNP	TRUE	TRUE	FALSE	14	3	11	0.853989	4.87295	0.442995	greater	8	0.571429
excitatory	FALSE	NUDT3	TRUE	TRUE	FALSE	14	1	13	0.555073	6.14198	0.47246	greater	12	0.857143
excitatory	FALSE	NCBP2AS2	TRUE	TRUE	FALSE	14	0	14		7.42744	0.530531	greater	14	1
excitatory	FALSE	RPS15A	TRUE	TRUE	FALSE	13	3	10	0.946251	6.03138	0.603138	greater	7	0.538462
excitatory	FALSE	DNAJB4	TRUE	TRUE	FALSE	13	2	11	0.838842	5.85672	0.532429	greater	9	0.692308
excitatory	FALSE	CAPNS1	TRUE	TRUE	FALSE	13	1	12	0.691882	7.64372	0.636977	greater	11	0.846154
excitatory	FALSE	NDUFB7	TRUE	TRUE	FALSE	12	2	10	0.789045	4.94165	0.494165	greater	8	0.666667
inhibitory	FALSE	TSPYL1	TRUE	TRUE	FALSE	14	3	11	0.867065	5.13471	0.466792	greater	8	0.571429
inhibitory	FALSE	RPL18A	TRUE	TRUE	FALSE	14	1	13	0.510696	6.57171	0.505516	greater	12	0.857143
inhibitory	FALSE	TRHDE	TRUE	TRUE	FALSE	13	6	7	0.867405	3.21361	0.459087	greater	1	0.0769231
inhibitory	FALSE	ARPP21	TRUE	TRUE	FALSE	10	3	7	0.748853	3.08509	0.440728	greater	4	0.4
inhibitory	FALSE	FXYD6	TRUE	TRUE	FALSE	10	2	8	0.598509	4.1295	0.516188	greater	6	0.6
inhibitory	FALSE	CPLX1	TRUE	TRUE	FALSE	10	2	8	0.494367	3.65484	0.456855	greater	6	0.6
inhibitory	FALSE	NRG3	TRUE	TRUE	FALSE	9	4	5	0.946902	2.59013	0.518027	greater	1	0.111111
inhibitory	FALSE	RPL38	TRUE	TRUE	FALSE	9	2	7	0.772429	4.14066	0.591523	greater	5	0.555556
inhibitory	FALSE	HMGB1	TRUE	TRUE	FALSE	9	3	6	0.681918	2.61753	0.436256	greater	3	0.333333
inhibitory	FALSE	SNAP25	TRUE	FALSE	FALSE	8	4	4	0.852148	1.94459	0.486147	equal	0	0
oligodendrocytes	FALSE	CARNS1	TRUE	TRUE	FALSE	14	3	11	0.665791	4.69595	0.426904	greater	8	0.571429
oligodendrocytes	FALSE	PPP1R14A	TRUE	TRUE	FALSE	12	3	9	0.575985	2.94564	0.327293	greater	6	0.5
oligodendrocytes	FALSE	CLDND1	TRUE	TRUE	FALSE	9	4	5	0.841858	1.78805	0.357609	greater	1	0.111111
oligodendrocytes	FALSE	SELENOP	TRUE	TRUE	FALSE	9	4	5	0.79785	1.88862	0.377724	greater	1	0.111111
oligodendrocytes	FALSE	GNG7	TRUE	TRUE	FALSE	9	3	6	0.735135	1.99651	0.332751	greater	3	0.333333
oligodendrocytes	FALSE	HHIP	TRUE	TRUE	FALSE	9	3	6	0.719848	2.2253	0.370883	greater	3	0.333333
oligodendrocytes	FALSE	GPR37	TRUE	TRUE	FALSE	9	2	7	0.627325	2.71824	0.388321	greater	5	0.555556
oligodendrocytes	FALSE	ERBIN	TRUE	TRUE	FALSE	8	3	5	0.836293	2.21122	0.442244	greater	2	0.25
oligodendrocytes	FALSE	SGK1	TRUE	FALSE	TRUE	8	5	3	0.823454	1.03197	0.343989	less	-2	0.25
oligodendrocytes	FALSE	MAP7	TRUE	TRUE	FALSE	8	3	5	0.765512	1.83925	0.367851	greater	2	0.25
opcs	FALSE	FBXO31	TRUE	TRUE	FALSE	9	4	5	0.713536	1.97931	0.395862	greater	1	0.111111
opcs	FALSE	CNTN3	TRUE	TRUE	FALSE	8	3	5	0.757724	1.87262	0.374524	greater	2	0.25
opcs	FALSE	LUZP2	TRUE	TRUE	FALSE	8	3	5	0.700358	1.83779	0.367559	greater	2	0.25
opcs	FALSE	SAMHD1	TRUE	TRUE	FALSE	8	3	5	0.695581	1.51294	0.302589	greater	2	0.25
opcs	FALSE	PIP4K2A	TRUE	TRUE	FALSE	7	2	5	0.599794	1.87318	0.374637	greater	3	0.428571
opcs	FALSE	PMP2	TRUE	TRUE	FALSE	7	1	6	0.568374	2.05453	0.342422	greater	5	0.714286
opcs	FALSE	XYLT1	TRUE	TRUE	FALSE	7	2	5	0.522979	2.10567	0.421133	greater	3	0.428571
opcs	FALSE	PTPRZ1	TRUE	FALSE	FALSE	6	3	3	0.828687	1.19815	0.399383	equal	0	0
opcs	FALSE	SEMA5A	TRUE	FALSE	FALSE	6	3	3	0.733979	0.943908	0.314636	equal	0	0
opcs	FALSE	LIFR	TRUE	FALSE	FALSE	6	3	3	0.708315	1.47366	0.491221	equal	0	0

### Sheet: unique_top20TF
celltype	TF	genename	hub	outhub	inhub	degree	indegree	outdegree	r2	c2	c2bar	outincompare	outin_diff	outin_ratio
astrocytes	TRUE	NR4A2	TRUE	TRUE	FALSE	10	2	8	0.40749	2.36589	0.295736	greater	6	0.6
astrocytes	TRUE	FOXP1	TRUE	TRUE	FALSE	9	4	5	0.841684	2.08131	0.416262	greater	1	0.111111
astrocytes	TRUE	SREBF2	TRUE	TRUE	FALSE	6	1	5	0.334606	1.51579	0.303159	greater	4	0.666667
astrocytes	TRUE	HMGN3	TRUE	TRUE	FALSE	6	1	5	0.254146	1.19604	0.239209	greater	4	0.666667
astrocytes	TRUE	ZBTB20	TRUE	FALSE	TRUE	5	3	2	0.807556	0.882294	0.441147	less	-1	0.2
astrocytes	TRUE	THRB	TRUE	FALSE	TRUE	5	3	2	0.779773	0.854196	0.427098	less	-1	0.2
astrocytes	TRUE	TFDP2	TRUE	TRUE	FALSE	5	2	3	0.704843	0.912017	0.304006	greater	1	0.2
astrocytes	TRUE	NFAT5	TRUE	TRUE	FALSE	5	2	3	0.693597	1.20451	0.401504	greater	1	0.2
astrocytes	TRUE	ZNF44	TRUE	TRUE	FALSE	5	2	3	0.443521	1.05547	0.351823	greater	1	0.2
astrocytes	TRUE	MXD1	TRUE	TRUE	FALSE	5	1	4	0.3523	0.960617	0.240154	greater	3	0.6
astrocytes	TRUE	TSC22D1	TRUE	TRUE	FALSE	5	1	4	0.310374	1.45275	0.363187	greater	3	0.6
astrocytes	TRUE	BCL6	TRUE	TRUE	FALSE	5	1	4	0.280401	1.53624	0.38406	greater	3	0.6
astrocytes	TRUE	CAMTA1	TRUE	TRUE	FALSE	5	1	4	0.265936	1.71417	0.428543	greater	3	0.6
astrocytes	TRUE	HES1	TRUE	TRUE	FALSE	5	0	5		1.29244	0.258487	greater	5	1
microglia	TRUE	MAF	TRUE	TRUE	FALSE	8	2	6	0.498513	1.72057	0.286762	greater	4	0.5
microglia	TRUE	FOS	TRUE	TRUE	FALSE	8	2	6	0.482192	1.95854	0.326424	greater	4	0.5
microglia	TRUE	HIF1A	TRUE	TRUE	FALSE	7	2	5	0.454228	1.78039	0.356077	greater	3	0.428571
microglia	TRUE	ZNF846	TRUE	FALSE	FALSE	5	3	2	0.704812	0.46916	0.23458	less	-1	0.2
microglia	TRUE	IKZF2	TRUE	FALSE	FALSE	5	2	3	0.624397	0.799125	0.266375	greater	1	0.2
microglia	TRUE	PPARD	TRUE	TRUE	FALSE	5	1	4	0.405147	1.53333	0.383333	greater	3	0.6
microglia	TRUE	HIVEP3	TRUE	TRUE	FALSE	5	1	4	0.284826	1.10138	0.275346	greater	3	0.6
microglia	TRUE	ZNF292	TRUE	TRUE	FALSE	5	1	4	0.219622	1.3022	0.325549	greater	3	0.6
excitatory	TRUE	EGR1	TRUE	TRUE	FALSE	9	2	7	0.745075	2.9622	0.423171	greater	5	0.555556
excitatory	TRUE	ZBTB7A	TRUE	TRUE	FALSE	9	2	7	0.562536	3.69554	0.527934	greater	5	0.555556
excitatory	TRUE	ZNF680	TRUE	FALSE	FALSE	8	4	4	0.866387	1.25994	0.314986	equal	0	0
excitatory	TRUE	ZNF385D	TRUE	TRUE	FALSE	8	2	6	0.675896	2.53268	0.422114	greater	4	0.5
excitatory	TRUE	ZNF814	TRUE	TRUE	FALSE	8	1	7	0.267035	3.63673	0.519533	greater	6	0.75
excitatory	TRUE	CUX2	TRUE	FALSE	FALSE	7	4	3	0.825098	1.40092	0.466975	less	-1	0.142857
excitatory	TRUE	CENPB	TRUE	FALSE	FALSE	7	4	3	0.810341	1.36295	0.454316	less	-1	0.142857
excitatory	TRUE	ZNF800	TRUE	TRUE	FALSE	7	2	5	0.753521	2.06715	0.413431	greater	3	0.428571
excitatory	TRUE	DACH1	TRUE	TRUE	FALSE	7	3	4	0.698686	1.3097	0.327425	greater	1	0.142857
excitatory	TRUE	ATF3	TRUE	TRUE	FALSE	7	2	5	0.624156	1.50365	0.30073	greater	3	0.428571
excitatory	TRUE	THRA	TRUE	TRUE	FALSE	7	1	6	0.476171	3.14385	0.523974	greater	5	0.714286
excitatory	TRUE	ETV1	TRUE	TRUE	FALSE	7	2	5		1.99758	0.399517	greater	3	0.428571
excitatory	TRUE	GTF2B	TRUE	TRUE	FALSE	6	2	4	0.830074	1.75045	0.437613	greater	2	0.333333
excitatory	TRUE	EGR2	TRUE	FALSE	FALSE	6	3	3	0.767072	1.22405	0.408018	equal	0	0
excitatory	TRUE	TSHZ2	TRUE	FALSE	FALSE	6	3	3	0.667536	0.99798	0.33266	equal	0	0
excitatory	TRUE	ZBTB44	TRUE	TRUE	FALSE	6	2	4	0.639956	2.07457	0.518643	greater	2	0.333333
excitatory	TRUE	ZNF213	TRUE	TRUE	FALSE	6	2	4	0.565272	1.44965	0.362413	greater	2	0.333333
excitatory	TRUE	XPA	TRUE	FALSE	FALSE	5	3	2	0.821066	0.795855	0.397927	less	-1	0.2
excitatory	TRUE	ZNF706	TRUE	FALSE	FALSE	5	2	3	0.751754	1.04691	0.348971	greater	1	0.2
excitatory	TRUE	ZNF506	TRUE	FALSE	FALSE	5	2	3	0.746542	1.40613	0.468711	greater	1	0.2
inhibitory	TRUE	L3MBTL4	TRUE	TRUE	FALSE	8	3	5	0.701976	1.77581	0.355161	greater	2	0.25
inhibitory	TRUE	TET3	TRUE	TRUE	FALSE	8	1	7	0.253904	2.22917	0.318453	greater	6	0.75
inhibitory	TRUE	RUNX2	TRUE	TRUE	FALSE	7	2	5	0.643698	2.16082	0.432165	greater	3	0.428571
inhibitory	TRUE	MTERF1	TRUE	FALSE	FALSE	6	3	3	0.744568	1.34589	0.448629	equal	0	0
inhibitory	TRUE	NR3C2	TRUE	FALSE	FALSE	6	3	3	0.740272	1.39165	0.463884	equal	0	0
inhibitory	TRUE	ZNF483	TRUE	TRUE	FALSE	6	0	6		2.84463	0.474105	greater	6	1
inhibitory	TRUE	SETBP1	TRUE	FALSE	TRUE	5	4	1	0.889232	0.558306	0.558306	less	-3	0.6
inhibitory	TRUE	NFIB	TRUE	FALSE	TRUE	5	3	2	0.825158	0.955571	0.477785	less	-1	0.2
inhibitory	TRUE	ZNF804A	TRUE	FALSE	TRUE	5	4	1	0.821754	0.315283	0.315283	less	-3	0.6
inhibitory	TRUE	RFX2	TRUE	FALSE	FALSE	5	3	2	0.740507	0.555285	0.277642	less	-1	0.2
inhibitory	TRUE	NFIX	TRUE	TRUE	FALSE	5	2	3	0.646232	1.21964	0.406546	greater	1	0.2
inhibitory	TRUE	CSRNP1	TRUE	TRUE	FALSE	5	1	4	0.290354	1.17102	0.292756	greater	3	0.6
inhibitory	TRUE	NR2E1	TRUE	TRUE	FALSE	5	1	4	0.264435	1.01522	0.253805	greater	3	0.6
opcs	TRUE	SOX6	TRUE	TRUE	FALSE	5	2	3	0.696357	1.0199	0.339966	greater	1	0.2
